# Metabolic, Fibrotic, and Splicing Pathways Are All Altered in Emery-Dreifuss Muscular Dystrophy Spectrum Patients to Differing Degrees

**DOI:** 10.1101/2022.05.20.492778

**Authors:** Jose I. de las Heras, Vanessa Todorow, Lejla Krečinić-Balić, Stefan Hintze, Rafal Czapiewski, Shaun Webb, Benedikt Schoser, Peter Meinke, Eric C. Schirmer

**Affiliations:** Institute of Cell Biology, University of Edinburgh, Edinburgh, UK; Friedrich-Baur-Institute, Department of Neurology, LMU Clinic, Ludwig-Maximillians-University, Munich, Germany; Wellcome Centre for Cell Biology, University of Edinburgh, Edinburgh, UK

**Keywords:** Emery-Dreifuss, muscular dystrophy, EDMD, skeletal muscle

## Abstract

Emery-Dreifuss muscular dystrophy (EDMD) is a genetically and clinically variable disorder. Previous attempts to use gene expression changes find its pathomechanism were unavailing, so we here engaged a functional pathway analysis. RNA-Seq was performed on cells from 10 patients diagnosed with an EDMD spectrum disease with different mutations in 7 genes. Upon comparing to controls, the pathway analysis revealed that multiple genes involved in fibrosis, metabolism, myogenic signaling, and splicing were affected in all patients. Splice variant analysis revealed alterations of muscle-specific variants for several important muscle genes. Deeper analysis of metabolic pathways revealed a reduction in glycolytic and oxidative metabolism and reduced numbers of mitochondria across a larger set of 14 EDMD patients and 7 controls. Intriguingly, the gene expression signatures segregated the patients into three subgroups whose distinctions could potentially relate to differences in clinical presentation. Finally, differential expression analysis of miRNAs changing in the patients similarly highlighted fibrosis, metabolism, and myogenic signaling pathways. This pathway approach revealed a clear EDMD signature that can both be used as the basis for establishing a biomarker panel specific to EDMD and direct further investigation into its pathomechanism. Furthermore, the segregation of specific gene changes into three distinct categories that appear to correlate with clinical presentation may be developed into prognostic biomarkers, though this will first require their testing in a wider set of patients with more clinical information.
