## Supplemental Table S1 for "Metabolic, Fibrotic, and Splicing Pathways Are All Altered in Emery-Dreifuss Muscular Dystrophy Spectrum Patients to Differing Degrees"

### Sheet: S1
condition	replicate	RNA quality (RIN)	post.filter n PE fragments x10^6
CTL.c1	1	9.8	32
CTL.c1	2	9.8	34
CTL.c1	3	7.4	39
CTL.c2	1	10	38
CTL.c2	2	9.1	47
CTL.c2	3	10	41
TMEM214.p1	1	9.8	41
TMEM214.p1	2	8.9	36
TMEM214.p1	3	8.4	40.5
NET39.p2	1	10	36.5
NET39.p2	2	10	32.5
NET39.p2	3	9.8	35
SUN1.p3	1	9.9	42
SUN1.p3	2	9.9	30
SUN1.p3	3	9.5	34.5
SYNE1.p4	1	9.8	36.5
SYNE1.p4	2	10	33.5
SYNE1.p4	3	10	34
EMD.p5	1	7.8	29
EMD.p5	2	9.4	34
EMD.p5	3	9.2	34.5
FHL1.p6	1	10	30.5
FHL1.p6	2	10	38.5
FHL1.p6	3	10	37
FHL1.p7	1	7.6	28
FHL1.p7	2	7.6	28
FHL1.p7	3	7.2	28
FHL1.p8	1	10	33.5
FHL1.p8	2	10	46.5
FHL1.p8	3	10	29
LMNA.p9	1	10	28.5
LMNA.p9	2	10	38.5
LMNA.p9	3	10	29
LMNA.p10	1	9.4	40
LMNA.p10	2	9.6	28.5
LMNA.p10	3	9	32.5
