## Supplemental Table S4 for "Metabolic, Fibrotic, and Splicing Pathways Are All Altered in Emery-Dreifuss Muscular Dystrophy Spectrum Patients to Differing Degrees"

### Sheet: Table S4
Table S4: Overlaps between DEXSeq, rMATS and ISA in different subsets
G1	gp1	gp2	gp3
ZNF880	DMAC2	HLA-A	MSRB3
	PALM	DMAC2	AP1S2
	SYNE3	ZNF880	CNPY4
	PPP3CB		PSMG4
	ZDHHC7		TPM3
	EML6		TAF12
	ZNF880		AGTPBP1
	BNC2		ZNF568
	PTK2B		HCFC1R1
	GSN		CLIP2
	TNS1		EPB41L3
	TMED2		ARSA
	CLK1		FAM13A
	FERMT2		ATG4A
	KIFC3		PTBP3
	PTS		MXRA7
	CENPV		BCAT2
	SLMAP		KANSL3
			STAU1
			UNC50
			BNC2
			CTTN
			COL12A1
			MAP4
			NUBP2
			PLAAT4
			NEDD4
			HMGN3
			ASPH
			AP2A1
			MINDY3
			TMED2
			ATG13
			SEH1L
			CLK1
			HSD3B7
			RTN4
			MOV10
			SLC20A1
			UBE4B
			RPGR
			ULK3
			ATG16L1
			IDH3B
			TKT
			TMCO3
			PPP3CA
			LTBP1
			TMEM87B
			DRAM2
			NTM
			OSBPL3
			MCFD2
			WASHC2C
			RPS24
			COL8A1
			POGLUT1
			FHOD3
			DOCK1
			GFPT1
			MKNK2
			ZNF880
			GGCX
			ENO1
			DHRS4
			NR2C1
			USP5
			LPIN1
			ANXA7
			RPS9
			FBXO8
			P3H1
			EVC2
			REEP3
			COPZ2
			CFH
			NECAP2
			POMZP3
			RPL22L1
			PDE8A
			RHBDD2
			DRAM1
			FERMT2
			TBC1D4
			IKBIP
			TPM4
			RECK
			TAS1R1
			ARHGEF1
			LAMA4
			XIRP2
			UAP1
			CAST
			FLNA
			SLMAP
